# Comparison of Three Transcytotic Pathways for Distribution to Brain Metastases of Breast Cancer

**DOI:** 10.1101/2022.08.09.503253

**Authors:** Imran Khan, Brunilde Gril, Anurag Paranjape, Christina Robinson, Simone Difilippantonio, Wojciech Biernat, Michał Bieńkowski, Rafał Pęksa, Renata Duchnowska, Jacek Jassem, Priscilla K. Brastianos, Philippe Metellus, Emilie Bialecki, Carolyn C. Woodroofe, Haitao Wu, Rolf Swenson, Patricia S. Steeg

## Abstract

Advances in drug treatments for brain metastases of breast cancer have improved progression free survival but new, more efficacious strategies are needed. Most chemotherapeutic drugs infiltrate brain metastases by moving between brain capillary endothelial cells, paracellular distribution, resulting in heterogeneous distribution, lower than that to systemic metastases. Herein, we tested three well-known transcytotic pathways through brain capillary endothelial cells as potential avenues for drug access: Transferrin receptor (TfR) peptide, Low density lipoprotein receptor 1 (LRP1) peptide, Albumin. Each was far-red labeled, injected into two hematogenous models of brain metastases, circulated for two different times, and their uptake quantified in metastases and uninvolved (nonmetastatic) brain. Surprisingly, all three pathways demonstrated distinct distribution patterns *in vivo.* Two were suboptimal: TfR distributed to uninvolved brain but poorly in metastases, while LRP1 was poorly distributed. Albumin distributed to virtually all metastases in both model systems, significantly greater than in uninvolved brain (P <0.0001). Further experiments revealed that albumin entered both macrometastases and micrometastases, the targets of treatment and prevention translational strategies. Albumin uptake into brain metastases was not correlated with the uptake of a paracellular probe (biocytin). We identified a novel mechanism of albumin endocytosis through the endothelia of brain metastases consistent with clathrin-independent endocytosis (CIE), involving the neonatal Fc receptor (FcRn), galectin-3 (Gal-3) and glycosphingolipids. Components of the CIE process were found on metastatic endothelial cells in human craniotomies. The data suggest a reconsideration of albumin as a translational mechanism for improved drug delivery to brain metastases and possibly other CNS cancers.

**Statement of Significance:** Drug therapy for brain metastasis needs improvements. We surveyed transcytotic pathways as potential delivery systems in brain-tropic models and found that albumin has optimal properties. Albumin used a novel mechanism for endocytosis.
