## Supplementary Table 1 for "Comparison of Three Transcytotic Pathways for Distribution to Brain Metastases of Breast Cancer"

### Sheet: Sheet1
Gene	shRNA sequence
FcRn
TRCN0000067853	CCGGCGTGGAGATGAGCACCATTATCTCGAGATAATGGTGCTCATCTCCACGTTTTTG
TRCN0000067854	CCGGCTTGGTTTATTGCTGGTGGTACTCGAGTACCACCAGCAATAAACCAAGTTTTTG
SPARC
TRCN0000080349	CCGGCCTAGACAACGACAAGTACATCTCGAGATGTACTTGTCGTTGTCTAGGTTTTTG
TRCN0000080351	CCGGCCATCATTGCAAACATGGCAACTCGAGTTGCCATGTTTGCAATGATGGTTTTTG
Galectin 3 (lgals3/gal3)
TRCN0000054863	CCCAACGCAAACAGGATTGTT
TRCN0000054864	CCTTTGAGAGTGGCAAACCAT
Scrambled (SHC016/SHC216)
Non-Mammalian shRNA Control	CCGGGCGCGATAGCGCTAATAATTTCTCGAGAAATTATTAGCGCTATCGCGCTTTTT
